# Genome-wide association study highlights escape from aphids by delayed growth in *Arabidopsis thaliana*

**DOI:** 10.1101/2022.11.10.515564

**Authors:** Chongmeng Xu, Yasuhiro Sato, Misako Yamazaki, Marcel Brasser, Matthew A. Barbour, Jordi Bascompte, Kentaro K. Shimizu

**Author notes:** These authors equally contributed to this study (Chongmeng Xu, Yasuhiro Sato). Co-correspondence; Y.S.; K.K.S.

## Abstract

Field studies have shown that plant phenological and architectural traits often explain substantial variation in herbivory. Although plant genes involved in physical and chemical defense are well studied, less is known about the genetic basis underlying effects of plant growth traits on herbivory. Here, we conducted a genome-wide association study (GWAS) of aphid abundance in a field population of *Arabidopsis thaliana*. This field GWAS detected a significant peak on the third chromosome of *A. thaliana*. Out of candidate genes near this significant genomic region, a mutant of a ribosomal gene (AT3G13882) exhibited slower growth and later flowering than a wild type under laboratory conditions. A no-choice assay with the turnip aphid, *Lipaphis erysimi*, found that aphids were unable to successfully establish on the mutant. These findings suggest the potential role of growth-related genes in altering herbivore abundance.
