## Supplementary Tables S1-4 for "Genome-wide association study highlights escape from aphids by delayed growth in *Arabidopsis thaliana*"

### Sheet: TableS1
# gwasID: ID of plant accession used for GWAS
# Bolting: Presence or absence of inflorescence 2-wk after the start of the field experiment
# log_BbLe_max: the maximum number of two aphid species (Lipaphis erysimi and Brevicoryne brassicae) throughout the field experiment. Log(x+1)-transformed.
gwasID	Bolting	log_BbLe_max
10022	1	2.48491
6039	0	2.07944
8329	1	3.91202
6914	0	3.58352
6924	0	0.693147
6927	0	0
7298	1	2.48491
6932	1	2.63906
7296	1	0
6944	1	3.63759
8310	1	2.89037
6965	0	0
6974	0	2.94444
7258	1	0
8314	1	2.83321
8237	0	0
6008	1	3.52636
6971	0	0
6968	0	0.693147
6917	0	0
8246	0	0.693147
7515	0	0
8234	0	1.94591
6923	1	3.8712
6961	0	0
6901	0	3.17805
6243	0	2.63906
6040	0	0
6074	0	0
8300	0	1.60944
6915	0	0
7133	1	1.38629
7525	0	0
7417	0	0
8389	1	1.60944
7523	0	0
8419	1	3.8712
6916	0	0
8388	1	1.94591
6910	1	1.79176
6919	0	0
6903	0	0
8222	0	0
8337	0	0
6904	0	0
6936	0	2.3979
7521	0	0.693147
8326	0	0
8312	1	0
7438	0	0
8259	0	0
6940	1	0
8283	0	0
7522	0	0
8351	0	0
6909	0	1.09861
6982	1	1.09861
6009	0	0
6900	0	0
6938	0	0
7327	0	1.79176
6939	1	1.79176
8311	1	0
8274	0	0
7461	0	1.09861
6992	1	3.71357
6945	0	0
8215	0	0
6926	1	2.07944
6953	0	0
8247	0	0
7081	1	1.09861
7415	1	0
6928	0	0
7524	0	0
8271	0	0
6922	1	1.79176
7300	0	0
8378	1	3.68888
6960	1	0.693147
9058	0	0
6929	0	0.693147
8334	0	1.09861
6956	0	0
8258	0	0
8412	1	3.68888
8366	0	1.09861
8426	1	0
6970	0	3.09104
6709	0	0
6906	1	0
6959	1	1.09861
8214	0	0
8231	0	0
7015	1	3.04452
7033	0	0
6977	0	0
6946	0	1.38629
6951	0	0
8270	0	0.693147
6963	1	3.7612
7275	1	1.38629
6987	1	0.693147
6918	0	0
6930	1	0
6981	1	3.2581
8422	0	0.693147
6899	1	0
8233	0	0
8285	1	0.693147
8424	0	1.60944
6975	0	1.60944
6969	0	0
8386	0	0
6978	1	2.63906
8323	1	0.693147
7287	0	0.693147
9057	0	0
6979	1	0.693147
6937	0	1.79176
6962	1	3.58352
8213	1	2.48491
8304	1	3.3322
8343	1	3.52636
6909	1	1.09861
6976	0	0.693147
6920	0	0
6897	0	1.60944
6967	1	0.693147
8354	1	1.09861
8256	0	0
6980	0	0
7323	1	1.79176
8325	1	1.79176
6043	0	3.21888
8275	0	0
6966	0	0
8430	0	0.693147
6958	0	0
8313	0	0.693147
6898	1	3.71357
6983	0	0
6972	1	3.3322
8242	0	0
8241	0	0
6933	0	0
8306	0	0.693147
8290	1	0.693147
8395	0	0
7514	0	0
6943	1	1.79176
8284	0	0
7418	1	0
5719	0	0.693147
6931	1	1.38629
8335	0	0.693147
8376	0	0.693147
8353	1	3.3322
7186	1	2.19722
7520	0	0
6988	0	0
7207	0	0
6984	1	1.79176
6016	0	0
8243	0	0
7516	0	3.17805
6911	0	3.13549
7517	0	2.63906
8369	0	0
6942	1	1.79176
7413	1	3.04452
7223	0	0
8387	1	2.94444
6907	0	0
8230	0	2.83321
8420	1	1.94591
6046	0	0
8235	0	0
8365	1	2.94444
8374	1	0
8239	1	1.09861
6964	0	0
8244	0	2.19722
7526	0	0
7373	1	3.17805
6921	0	0
6985	1	1.09861
8296	1	0
6042	1	2.07944
5837	1	0.693147
8236	0	1.09861
6830	0	0
8297	0	0
8245	0	0
8238	1	1.60944
8249	0	0
6913	0	0
8337	0	0.693147
6924	1	1.60944
6903	0	0.693147
8334	0	0
8234	0	0
8233	0	2.48491
8275	0	1.09861
6958	0	2.07944
6982	1	1.38629
7524	0	0
7186	1	4.36945
6966	0	0.693147
8238	1	2.99573
8256	0	0
7520	1	2.89037
8297	0	1.60944
5837	1	0.693147
6922	1	1.79176
7323	1	3.68888
6921	0	2.94444
6916	1	0
8325	1	4.11087
8312	0	0.693147
8246	0	1.79176
8243	0	1.60944
7515	0	1.79176
8270	1	0
6913	0	0
7461	0	1.60944
8387	1	3.13549
6042	1	3.61092
8235	0	0
6039	0	0
8374	1	2.77259
8244	0	0.693147
8241	0	1.79176
7015	1	3.61092
9057	0	0
8365	1	3.68888
6907	0	1.09861
8354	1	0.693147
7438	1	0
10022	0	0
6923	1	1.60944
6914	0	0
6926	1	2.07944
8296	1	0
8237	0	0
8343	1	0
6900	0	0.693147
6978	1	2.94444
6919	0	0
6992	0	0
7517	0	0
9058	0	0
7327	0	0.693147
8311	0	0
6009	0	0
6016	0	0
8388	0	0
6940	1	0
6936	0	0
8249	0	0
6040	0	0
6980	0	2.77259
8231	0	0
7417	0	0
6933	0	0.693147
6961	1	3.2581
6910	1	3.85015
6043	0	0
6981	1	1.60944
8236	0	0
6929	1	2.70805
6943	1	1.38629
6074	0	0
6927	0	1.79176
6967	1	3.73767
7514	0	0
6932	0	0
6917	0	0
7300	0	0.693147
7415	1	0
6977	0	0
6971	0	0
7133	1	0
6918	0	2.3979
8335	0	0
6963	0	0
6969	0	0
7526	0	1.38629
6911	0	0
8420	1	1.38629
8271	0	2.19722
8222	0	0
6953	0	0.693147
6928	0	0
6945	0	0
7523	0	0
6975	0	0
7298	1	1.79176
7223	0	0
7521	0	0.693147
6946	1	3.7612
6909	0	1.94591
6830	1	2.48491
7033	0	0
8284	0	0.693147
6962	1	4.21951
6909	0	0
8306	0	0
6988	0	0
6979	1	3.8712
6974	0	0
6972	1	1.09861
8214	0	0
6968	0	0
6983	0	0
6709	0	0
8353	1	1.09861
8310	1	0.693147
8395	1	0
8386	0	0.693147
8245	1	1.60944
8329	1	3.4012
8430	0	0
7516	0	0
6951	0	0
8285	0	0
6898	1	1.09861
8313	1	0
8323	1	0
6243	1	0
6899	1	0
8378	0	0
8258	0	0
6960	0	0
7413	1	0.693147
8259	0	0
6939	1	1.38629
8230	0	0
8424	0	0
6906	1	2.07944
6965	0	0
6985	1	0
7258	1	3.09104
8426	1	0
6956	0	0
6942	1	2.99573
8389	0	0
6937	0	0
6930	1	3.97029
6959	0	0
8366	0	0
7275	1	0
7207	0	1.09861
6987	1	2.3979
6984	0	0
8314	0	0
7373	1	0
8247	0	0
6915	0	0
6920	0	0
7522	0	0
8369	0	0
7081	0	0
6976	0	0
8376	0	0
8419	0	0
6931	1	1.60944
8351	0	0
8242	0	0
8239	1	0
8290	1	4.06044
7287	1	1.60944
6904	0	1.79176
8283	0	0
7418	1	0
8300	0	0
8274	0	0
6964	0	0
6938	1	3.8712
8304	1	1.79176
8215	0	0
5719	0	2.99573
6046	0	1.94591
8412	1	4.14313
7525	0	0
8326	0	0
6970	0	2.19722
7296	0	0
6897	0	0
8213	1	0
8422	0	0
6944	1	0
6008	1	4.14313
6901	0	0
6043	0	0
6008	1	4.52179
8374	1	0.693147
6906	1	4.51086
8245	0	1.38629
8236	0	0.693147
6926	1	2.30259
6911	0	0
8337	0	0
8241	0	1.38629
8306	0	0.693147
8259	0	0
8351	0	2.77259
6910	1	4.41884
6009	0	0
6945	0	0
8290	1	4.14313
6966	0	1.38629
6978	1	2.89037
7523	0	3.3673
8244	0	0
8325	1	4.20469
6985	1	3.66356
6040	0	1.09861
8430	0	1.09861
6900	0	2.07944
8311	0	1.09861
6953	0	0
6984	0	0
8271	0	1.60944
6930	0	0
6922	1	0
8242	0	0
8274	0	0
9058	0	0
6940	1	0
6074	0	0
6042	1	3.04452
7323	1	4.23411
7461	0	3.2581
7516	0	0
8395	0	0
8300	0	0
6932	1	3.8712
6920	0	0
8246	0	0
6915	0	0
6977	0	0
8275	0	1.94591
6016	0	0
8335	0	2.19722
8386	0	0
6946	0	0.693147
6919	0	2.30259
6960	1	3.89182
7526	0	0.693147
8366	0	1.79176
8412	1	3.4012
8389	1	1.09861
6979	1	4.09434
6982	0	1.60944
8270	1	1.60944
8378	1	4.58497
8235	0	0.693147
6992	1	3.58352
8310	1	2.94444
8296	1	2.83321
6937	1	4.33073
6962	1	3.09104
6897	0	1.09861
7298	1	2.07944
5719	0	3.49651
7413	1	0
6964	0	0
6898	1	3.49651
7015	1	3.09104
6928	0	0
8388	0	3.17805
6913	0	2.83321
6981	1	3.97029
8326	0	1.09861
8343	0	1.09861
6927	0	0
7275	1	0
6969	0	0
6988	0	0
6899	0	0
8214	0	0
6967	1	3.3322
6963	1	0
6970	0	0
6971	0	0
8285	1	1.79176
6974	0	0
6923	1	2.3979
6921	0	0
8256	0	0
6942	1	3.98898
8329	1	4.12713
6975	0	0
6972	1	0.693147
6983	0	0
6944	1	3.52636
8230	0	0
8239	1	0
6931	1	3.3673
8353	1	3.21888
8365	1	2.07944
7223	0	0
8369	0	0
8284	0	0
6958	1	2.83321
7287	0	2.19722
8426	1	1.60944
6929	0	1.60944
8313	0	0
7258	1	2.07944
7417	0	0
6987	0	2.19722
7327	0	0
9057	0	0
6965	0	0
7133	1	2.30259
7515	0	0
6901	0	0
8334	0	0
6243	1	2.63906
7207	1	0
6917	0	0
8237	0	0
8231	0	0
8249	0	0
6959	0	0
7373	0	1.09861
6951	0	0
8234	0	0
7525	0	1.94591
8258	0	0.693147
6939	1	0
6039	0	0
6046	0	0
7521	0	0
7514	0	0
6907	0	0
7438	0	0
8420	1	0
8297	0	0
6830	0	0
6943	1	1.94591
6936	1	2.56495
8419	0	0
6904	0	0
8314	1	3.13549
8312	0	1.60944
7418	1	2.07944
6709	1	2.77259
8422	0	0
6976	0	1.94591
6968	0	0
8247	0	0.693147
6914	0	1.94591
7186	1	2.77259
7520	1	1.09861
10022	0	1.09861
7033	0	0.693147
6909	0	0
5837	1	1.94591
6961	0	2.19722
8304	1	1.94591
7522	0	2.3979
7524	0	0
8243	0	3.85015
8283	0	2.3979
8376	0	0
8233	0	0
6980	0	0
6909	1	2.63906
8213	1	2.89037
8424	0	0
6938	0	0
7081	0	1.79176
6916	1	4.47734
6918	1	2.89037
8215	0	1.79176
8387	0	1.38629
7517	0	0
6903	0	1.94591
8222	0	1.09861
8238	1	3.93183
8354	1	3.97029
7300	0	0.693147
6933	0	0.693147
7415	0	2.19722
8323	1	0.693147
6956	0	1.79176
6924	0	0
7296	0	0
8222	0	1.94591
6913	0	0
6243	0	1.38629
8247	0	0
6981	1	4.21951
6830	1	3.21888
7015	0	0
8241	0	1.60944
6962	1	1.79176
6897	0	0
7516	0	4.17439
6928	0	0
8213	1	2.30259
8214	0	0
6964	0	2.48491
6966	0	0
6921	0	0.693147
8374	0	0
8312	1	1.94591
6008	1	4.20469
8412	0	0
7258	1	2.3979
6987	0	3.78419
7523	0	0
8238	1	0.693147
8231	0	1.38629
8323	0	0
6900	0	3.04452
7081	1	1.38629
6040	0	0.693147
6709	0	0
6942	1	4.30407
8246	0	0
7514	0	0
6940	1	0
8271	0	0
8306	0	0
8237	0	3.55535
8386	0	0.693147
8311	0	0
6923	1	3.55535
6911	0	1.09861
6910	1	3.85015
8275	0	0
6968	0	0
8343	1	1.94591
7327	0	0.693147
6919	0	0
7417	0	0
6961	0	0.693147
8378	0	1.79176
8256	1	0
8235	0	0
6927	0	3.89182
6932	1	3.17805
6922	1	1.79176
6915	0	1.38629
8420	1	2.48491
8233	0	1.09861
8369	0	0
6939	1	2.56495
7413	1	2.30259
7186	1	3.13549
7524	0	0.693147
8284	0	0
6937	1	1.38629
6943	1	3.78419
8366	0	0
8242	0	3.09104
10022	0	1.38629
8290	1	2.77259
8234	0	0.693147
6975	1	2.83321
8335	0	0.693147
8419	1	3.46574
6972	1	3.2581
6903	0	2.89037
7520	1	1.79176
6914	0	0.693147
6969	0	0
6904	0	0
6958	0	1.60944
6909	0	0.693147
7323	0	0
8313	0	0
8422	0	0
7438	1	0.693147
7373	0	0
7033	0	0
8245	0	0
6043	0	0
6951	1	2.89037
8304	1	0.693147
6009	0	0
7223	0	0
6992	0	1.09861
8244	0	3.7612
6929	0	0
8387	0	0
6988	0	0
6936	0	3.91202
6982	0	0
6074	0	0
6920	0	0
9057	0	0
6970	0	0
6918	0	0
6931	1	0
6909	0	0
6977	0	0
8354	0	1.94591
7275	1	3.52636
6930	1	4.44265
7525	0	0.693147
6974	0	0
6960	1	0.693147
7418	1	2.83321
8230	0	0
6906	1	3.43399
6924	0	0
6899	1	1.38629
8283	0	0
6917	0	1.09861
9058	0	1.09861
8426	1	1.09861
5719	0	1.94591
6985	1	3.04452
8215	0	0
8285	1	1.79176
6933	0	2.56495
8236	0	0
8337	0	0
8395	1	2.30259
7287	1	4.75359
8310	0	0
6971	0	0
8300	0	0
6907	0	0
6945	0	3.91202
6965	0	0
6946	1	1.38629
8297	0	0
8365	1	3.93183
5837	0	0
6978	1	1.09861
8389	0	3.04452
8296	1	0
8243	0	0
6956	0	0
8424	0	0
6980	0	0
6953	0	2.48491
6938	0	0
8258	0	0
8326	0	3.21888
8249	0	0
8314	0	2.77259
6039	0	0.693147
6016	0	1.09861
6959	0	1.09861
8351	0	0
8239	0	0.693147
7517	0	3.09104
6976	0	0.693147
7515	0	0
8259	0	0.693147
8329	1	3.7612
8274	0	0
7300	0	1.09861
7461	0	1.79176
7296	0	0
6916	1	2.89037
6926	1	2.83321
7526	0	0.693147
7298	0	0
6046	0	0
8388	1	3.55535
7133	0	0
6984	1	3.49651
8376	0	0
6979	1	3.80666
7521	0	1.09861
8353	1	2.94444
7522	0	0
6042	0	0
7415	1	1.09861
6967	1	1.60944
8270	0	0
6901	0	0
8334	0	3.04452
6898	1	3.73767
8430	0	0.693147
6983	0	0
7207	0	1.79176
6944	0	0
6963	0	0
8325	1	3.82864
6927	0	1.09861
7373	1	1.38629
7186	1	3.3322
6898	1	4.56435
8259	1	2.99573
7133	1	2.07944
6936	1	0
8237	0	0
5837	1	1.94591
6008	1	4.55388
8258	0	0
6975	1	1.79176
8245	1	0
8234	0	1.38629
8354	1	2.19722
6921	0	3.04452
6943	1	2.48491
6899	1	0
6930	1	3.91202
7223	0	3.29584
7520	0	0
8323	0	3.09104
8422	0	0
6907	0	0.693147
6983	0	0
8424	0	0
6918	0	0
6900	0	1.09861
8395	1	1.38629
6914	0	0
6709	1	0
8386	0	0
6909	0	0.693147
7517	0	1.09861
7327	0	0
6906	1	0
7522	0	0
8275	0	0.693147
6944	1	4.7362
6982	1	0.693147
8329	1	2.56495
7413	1	2.63906
7081	1	0
6928	0	0
7033	0	0
7525	1	0
6967	1	3.80666
6988	0	0
6923	1	3.68888
8374	1	0
6963	1	0
7418	0	3.3322
6046	0	0
8311	1	1.38629
8238	0	0
8239	0	0
8242	0	1.38629
6922	1	0
6913	0	0
6931	1	3.80666
6964	0	0.693147
8256	0	1.09861
7514	0	0
6969	0	0.693147
6953	0	1.79176
7415	1	0.693147
6951	0	0.693147
6243	1	1.79176
8274	0	0
8326	0	0
6929	0	0
6977	0	0
8334	0	0
6974	0	0
8314	1	1.09861
7521	0	0
8426	1	3.78419
6958	1	0
8214	0	0
8366	1	0
6933	0	0
8297	0	0
6971	0	0
8310	1	0
6987	1	0.693147
6946	1	0.693147
6959	0	0
6985	1	3.3322
6919	0	0.693147
8388	1	2.70805
8376	0	0
8313	0	1.94591
7287	1	1.38629
8285	1	1.38629
9058	0	0
8235	0	0
8351	0	0
6979	0	4.26268
8271	0	0
8337	0	0
7207	1	0
6042	1	2.77259
6956	0	0
6040	0	0
7524	0	0
8243	0	1.38629
7015	1	0
6981	1	3.63759
8369	0	0
8241	0	0
7516	0	1.60944
5719	0	0
7275	1	0
6992	1	2.99573
6009	0	0
6904	0	0
6978	1	2.30259
8231	0	0
7298	1	1.79176
8365	0	3.17805
6939	0	0
8246	0	0
6945	0	0
6043	0	0
6980	1	0
8353	1	4.43082
10022	1	0
6965	0	0
6976	0	2.48491
8270	1	0
8335	0	0.693147
7461	1	1.09861
6942	1	1.38629
8412	0	3.97029
7515	0	0
8215	0	0
7438	0	0
7523	0	1.09861
6968	0	0
8420	1	0
8283	0	0
6924	1	0
6917	0	1.38629
7526	0	0
8247	0	0
8284	0	2.56495
8236	1	0
6903	1	0
8300	1	1.60944
6938	1	0
8312	0	0
8389	0	0.693147
8387	0	0.693147
6909	1	0.693147
8230	0	0
6911	1	0
8430	0	0
6984	1	3.63759
8304	0	1.60944
6972	1	1.09861
8213	1	4.18965
6920	0	0.693147
8249	0	0
7258	1	0
6937	0	0
7300	0	0
6897	0	2.3979
8306	0	0
8290	1	1.38629
8419	1	1.60944
8296	1	3.29584
8325	1	4.30407
6039	1	0
8244	0	0
8233	0	0
8222	0	0
8378	1	0
6960	1	0
7417	0	0
6016	0	0
6970	0	0
6940	1	1.38629
6962	1	4.11087
6916	0	1.79176
6932	1	2.30259
6966	0	0
7323	1	1.94591
6915	0	0
6074	0	0
6961	0	0
7296	1	1.60944
6830	1	4.54329
6901	0	3.98898
6926	1	2.99573
8343	1	2.30259
6910	1	3.43399
9057	0	1.09861
6939	1	1.60944
7514	0	0
6903	1	1.79176
8231	0	0
6969	0	0
8238	1	3.68888
6981	1	4.30407
6946	0	1.60944
8306	0	0
7207	0	1.79176
6920	0	0
7287	1	1.94591
7296	0	1.38629
8245	1	0.693147
7186	1	3.8712
6901	0	2.56495
6904	0	0
6964	0	0
6074	0	0
9058	0	0
8222	0	0
8230	0	0
7373	1	3.04452
6974	0	0.693147
8314	0	3.63759
8422	0	0
6965	0	0
6942	1	4.49981
8430	0	2.3979
8351	0	2.77259
8290	0	3.55535
6921	0	0
6929	1	2.3979
6951	1	2.3979
7415	1	1.38629
6987	1	1.94591
8335	0	0
7522	0	0
7300	0	0
8242	0	0
7517	0	2.30259
8412	1	0
7523	0	0
8215	1	3.8712
6945	0	1.94591
6963	1	0
8236	0	0
8284	0	0
8334	0	2.3979
7521	0	1.60944
8234	0	0.693147
8337	0	0
6985	1	3.3673
6979	1	4.20469
6923	1	3.85015
8296	1	2.94444
5837	1	0
6976	0	0
8214	0	0
7520	1	1.09861
8329	1	3.66356
6943	1	3.21888
8388	1	3.13549
7015	1	3.09104
6936	0	2.3979
8395	1	3.73767
6709	1	0
8271	0	0
6932	1	1.38629
7413	1	2.30259
6926	1	4.09434
6930	1	4.31749
8243	0	1.94591
8249	0	0
6971	0	0
8426	1	1.09861
6918	0	0
8326	0	0
6243	1	1.38629
6910	1	3.80666
6909	1	1.09861
6960	1	0
7298	1	2.48491
6959	0	0
5719	0	0
6978	1	2.30259
8313	1	1.94591
7516	0	1.94591
8247	0	0
8311	1	1.60944
8297	0	0
8366	1	1.38629
8353	1	3.89182
6039	0	1.09861
7033	0	0
8244	0	2.77259
8424	0	0.693147
6980	0	0
6042	1	3.66356
6944	0	2.19722
8300	1	2.19722
6898	1	4.07754
8270	1	1.09861
8374	1	0
6982	0	1.79176
6968	0	0
8378	1	0.693147
6972	1	0
8283	0	3.2581
8256	0	3.04452
6956	0	0
6970	1	3.2581
8376	0	0
6933	0	0.693147
6917	0	0
6937	1	2.94444
6927	0	0
8246	0	0
8312	0	2.89037
6008	1	3.61092
6922	0	1.79176
8235	0	0.693147
7525	0	0
6916	0	1.09861
10022	1	0.693147
8237	0	0
8354	1	2.83321
6938	1	0.693147
7461	1	0.693147
6983	0	0.693147
6915	0	2.19722
9057	0	1.60944
8258	0	2.77259
8310	1	0
7223	0	0
8323	0	0
6830	1	0
8304	1	1.38629
6900	0	0
6975	1	3.3673
6940	1	1.60944
6907	1	1.79176
7524	0	1.38629
6919	0	0
6967	1	4.21951
6911	0	0
8419	0	0.693147
6992	0	2.19722
8259	0	0
8213	1	4.72739
8233	0	0.693147
6913	0	0
8369	0	0
6966	0	1.09861
7515	0	0
6043	0	0
8365	1	3.66356
7275	1	1.38629
8274	0	0
8389	1	1.60944
6988	0	0
6931	1	4.77912
7323	1	0
6016	0	0
8420	1	0
8386	0	0
8325	1	3.95124
8387	1	0
6909	1	0.693147
7438	0	0
6953	0	1.38629
6914	0	0
7417	0	0
6958	0	1.09861
8239	0	2.30259
7526	0	0
6924	1	0.693147
8241	0	1.60944
7258	1	3.73767
7327	0	0
6897	0	0.693147
8343	0	3.3673
6961	0	0
6977	0	0.693147
6046	0	0
6984	1	1.60944
7081	1	3.58352
8285	1	2.56495
6009	0	0
6928	0	0
6962	1	3.95124
7133	0	0
8275	0	0
7418	1	0.693147
6899	1	1.09861
6906	1	2.77259
6040	0	0
7323	0	1.09861
8246	0	0
8389	1	2.19722
7298	1	1.60944
8259	0	0
8237	0	0
8365	1	3.55535
8239	0	0
6917	0	0
6962	1	2.30259
6039	0	0
8335	0	0
7514	0	1.38629
6978	1	4.2485
8366	1	2.70805
6965	0	0
6906	1	0
6938	0	0.693147
8284	0	0
6939	1	0
7413	1	2.77259
6922	1	2.07944
6928	0	0.693147
8343	1	1.38629
6040	0	0
8419	1	1.79176
7515	0	0
8422	0	0
8285	1	0
6929	0	1.94591
8420	1	2.56495
6992	1	0
8270	1	2.70805
8310	1	3.2581
6909	1	1.09861
8326	1	0
8283	0	0
8334	0	1.79176
6940	0	1.38629
6901	0	0
8243	0	1.38629
6016	0	0
6956	0	2.56495
6046	0	0
6042	1	3.78419
7296	0	0
6904	0	0.693147
8215	0	0
9057	0	0
6970	0	1.09861
7373	1	1.09861
8213	1	4.45435
6897	0	0
6924	1	0
6942	1	3.3322
6909	1	0
6980	0	0
6900	0	0
6926	1	2.89037
8247	0	0
8238	1	4.11087
8369	0	0
6918	0	2.70805
6932	1	2.77259
8233	0	4.26268
8249	0	0
6914	0	0
6984	1	0
6927	0	0
8306	0	0
6967	1	3.63759
8325	1	4.04305
6981	1	2.89037
6975	1	1.09861
6961	0	0
6958	1	2.48491
8351	0	0
8275	0	0
6945	0	0
6936	0	0
6983	0	0
6920	0	0
6960	1	0.693147
7524	0	1.38629
6911	1	0
8236	0	1.09861
6915	0	0
6243	1	1.79176
6943	1	0
6074	0	0
8256	0	0
8271	0	0
6933	0	0
8314	1	4.70048
6910	1	3.82864
6959	0	0
8337	0	0
6963	1	1.79176
8426	1	3.80666
6953	0	0
7275	1	1.79176
7033	0	0
8412	1	3.66356
6946	0	0
8235	0	0
8424	0	0
8244	0	0.693147
7526	0	0
6988	0	1.38629
8245	0	0
8214	0	0
8395	1	0.693147
7287	1	1.38629
6899	1	2.07944
6968	0	0
8274	0	0
8374	1	0
6921	0	2.56495
8329	1	2.3979
8296	1	1.09861
6972	1	0.693147
6930	1	0.693147
6937	0	0
6974	0	0
7186	1	3.95124
5837	0	0
6923	1	1.60944
7522	0	0
8304	1	2.94444
8376	0	0
6971	0	0
7417	0	0
7015	1	1.38629
8241	0	0
8313	1	0
8387	0	0.693147
8311	1	1.38629
8231	0	0
8378	1	2.89037
8230	0	0
6907	0	0.693147
7223	0	0
7415	1	3.21888
7133	1	3.2581
6931	1	3.17805
8323	1	1.09861
8300	1	4.65396
7418	1	3.49651
8312	1	1.09861
7523	0	2.3979
6982	1	0
8353	1	4.66344
6903	1	0
7258	1	2.83321
8258	0	2.19722
6009	0	1.94591
8222	0	3.04452
7461	0	0
8297	0	0
8386	0	2.07944
6916	1	3.17805
8430	0	3.52636
6987	1	0
7521	0	0.693147
6969	0	1.38629
6966	0	2.48491
7525	0	4.02535
6985	1	1.38629
7438	1	0
6830	1	3.68888
6919	0	0
6977	0	2.30259
6979	1	2.19722
7516	0	1.79176
7327	0	0
8354	1	1.60944
6951	0	2.19722
10022	0	1.09861
6709	0	0
7517	0	0
6043	0	0
7300	0	1.38629
8242	0	0
9058	0	0
6964	0	3.52636
6913	0	0
5719	0	0
8290	1	4.27667
7520	1	0.693147
6944	0	0
6976	0	1.09861
7081	0	0
6008	1	4.54329
6898	1	0
8234	0	0
7207	0	0
8388	0	0
8389	0	0
6971	0	0
6932	1	3.46574
6046	0	1.38629
8378	1	4.15888
7275	1	3.52636
6982	1	2.99573
7081	0	0
6928	0	0.693147
8386	0	1.79176
6960	1	2.94444
8351	0	0
6951	0	0
5719	0	0.693147
6956	0	0
6909	1	1.79176
8326	0	0
8420	1	4.58497
6914	0	1.09861
8424	0	1.09861
8242	0	0
7413	1	1.79176
6899	1	2.99573
6921	0	0
8214	1	1.38629
7517	0	1.09861
8234	0	2.56495
8300	1	0
6243	1	1.38629
6938	0	0
6939	1	0
10022	1	0
6910	1	4.27667
8270	1	3.09104
6074	0	2.70805
8412	1	3.85015
6963	1	0.693147
6008	1	4.34381
6985	1	2.07944
7520	1	3.7612
7373	1	2.99573
6926	1	1.38629
8271	0	0
6933	0	0
8238	1	2.3979
8313	1	0
6918	0	0
8334	0	0
8376	0	0
8285	1	3.13549
6039	0	0
8422	0	0.693147
6920	0	0
6911	0	1.60944
6016	0	1.09861
8296	1	0
8244	0	3.49651
6937	1	2.83321
6945	0	0
8354	1	3.93183
5837	1	1.09861
7015	0	0
6968	0	0
6927	0	0
6967	1	2.89037
7516	0	0
6962	1	1.60944
8247	0	0
6970	0	0
7515	0	0
8310	1	2.19722
8353	0	0
6977	0	0
8258	0	0.693147
6987	1	0
7033	0	0
6901	0	0
8419	0	1.60944
8259	0	1.94591
7525	0	0
8284	0	0
6975	0	0
6043	0	0
6830	1	0
6964	0	0
6898	1	3.68888
8243	0	0.693147
8426	0	4.02535
8430	0	0
7298	0	0
8235	0	0
6983	0	0
7461	1	1.38629
7521	1	0
9058	0	0
7300	0	0
8311	0	0
8222	0	0
6984	1	1.60944
8233	0	0
6972	1	1.94591
8283	0	0
6976	0	0.693147
7438	0	0
7207	1	1.94591
8306	0	0
6930	1	4.45435
6906	1	4.06044
8241	0	0
6917	0	1.94591
6944	1	1.94591
6981	1	2.07944
6709	0	1.09861
8314	1	3.3673
8245	1	0
8231	0	0
8297	0	0
8236	1	0.693147
6009	0	2.63906
6980	0	0
6974	0	0
6913	0	0
6909	1	1.38629
8230	0	0
6907	0	0
6988	0	0
7417	0	0
8337	0	0
8329	1	3.7612
8239	1	3.4012
6922	1	0
6897	0	0
6923	1	3.43399
7514	0	0
9057	0	0
6969	0	1.09861
6940	1	1.38629
6978	1	2.19722
6966	0	2.3979
7133	1	0.693147
7524	0	0
8290	1	3.52636
6992	1	3.21888
7523	0	1.60944
6904	0	0
6903	1	1.09861
6900	0	0
6042	1	4.18965
8275	0	4.76217
8304	0	0
7418	0	0
7526	0	0
7223	0	1.38629
7522	0	0
8274	0	0
8343	1	0.693147
6931	1	4.09434
7327	0	0
8374	0	0.693147
7323	0	0
8323	1	0
8366	1	1.38629
6943	1	2.3979
6916	1	3.4012
6915	0	0
8388	1	1.38629
7186	1	3.85015
6946	1	0.693147
8237	0	0
6959	0	0
6961	0	0
6936	1	2.48491
8256	1	0.693147
6919	0	0
6953	0	0
6965	0	0
6040	0	1.60944
8213	1	4.21951
8365	1	0
8395	1	3.85015
8249	0	0
8312	1	3.09104
8369	0	0
6942	1	2.99573
7296	0	3.21888
7415	1	1.38629
6929	1	0.693147
8387	1	0.693147
7287	1	0
8215	0	3.13549
8325	1	3.95124
6958	0	0
8246	0	0.693147
6924	0	0
6979	0	0
7258	1	1.38629
8335	0	0

### Sheet: TableS2
# Red color indicates the line we used for the aphid experiment.
# LP: left primer; RP: right prier; LB: left border primer
# Primer information is available in Table S3
Variant	Gene	Symbol	Hit	Background (accession)	LP & RP No.	LB No.	NASC ID
SALK_039481	AT3G13882	NA	Exon	Col (background)	5799/5800	2939	N670586
SALK_106225	AT3G13882	NA	Intron	Col (background)	5789/5788	2939	N606225
SALK_106226	AT3G13882	NA	Intron	Col (background)	5801/5802	2939	N606226
SAIL_834_B07	AT3G13882	NA	Exon	Col (background)	5788/5789	3260	N837209

### Sheet: TableS3
primer No.	sequence	length
2939	ATTTTGCCGATTTCGGAAC	19
3260	gcttcctattatatcttcccaaattaccaataca	34
5752	AATGTGAAGAGATTTTGGGAAG	22
5753	GTGGTCCCAAATATTTGCATG	21
5754	TTATTAAATGCCAATGGCAGC	21
5755	AGGCCTATTGCTTCCAGTCAC	21
5786	CAAGGAATCCCATGTTGATTG	21
5787	AACGTGGAAGCTTCTCTCCTC	21
5788	ATTTCCAATGCATGAAGAACG	21
5789	TGTGTAAGCACATGAGCAAGC	21
5790	AAGACAATGGCCATGATTCTG	21
5791	GAAGGTTTGTGAGCAAACTCG	21
5799	GCCTCGTCGATCTTTTAGGTC	21
5800	AAGCCAAGAAAATCCAGCTTC	21
5801	AAGAAAGAACCAGCCTTGAGC	21
5802	CAGCCAGATTCTTAACCCTCC	21
5803	TATGGCTACAAACAAATGGCC	21
5804	AAACAGGAAAGGGTTTTGTGG	21
6085	CAACAAGCAAAAGGTGAAGAG	21
6086	GTACTGTCCACAAGAGATTG	20
6087	CGTGATCTTGTGAAATTGGTG	21
6088	CGACGCTTTTCGCAATCTC	19
6089	GAAGGGAGGAAAAATGGCGG	20
6090	CCCTTTTGCTATTCTCCGAG	20
6091	CTATGACTCTCCGTCCACC	20
6092	CAATGGCATCTCCAACCC	19
6093	GAGGAGATAGGTGAGGGATTG	21
5994	GAAGGAGCCATTTTAGCC	18
6017	CATCCATCAAAACACAGCTC	20

### Sheet: TableS4
# Primer sets A-E correspond to those shown in Figure S2
# Primer sequence is available in Table S3
Set	Primer IDs		fragment size		Target gene
	Forward	Reverse	cDNA	genomic
A	6088	6090	541 (458)	1267	AT3G13882
B	6088	6091	521 (438)	1247	AT3G13882
C	6089	6090	519 (436)	1245	AT3G13882
D	6089	6091	499 (416)	1225	AT3G13882
E	5994	6017	363	NA*	ETL1 (AT2G02090)
(): size for a splice variant if it exists
*: genomic DNA cannot be amplified as the forward primer is designed for an exon junction
